# Systematic Evaluation of Signal Peptide-Driven Protein Secretion in the Fast-Growing Cyanobacterium *Synechococcus* sp. PCC 11901

**DOI:** 10.64898/2026.05.20.726548

**Authors:** José Ángel Moreno-Cabezuelo, Allanah Booth, Da Lin, Kiran Gathani, David S. Kim, Uma Shankar Sagaram

## Abstract

The fast-growing cyanobacterium *Synechococcus sp*. PCC 11901 is emerging as a promising chassis for photosynthetic biomanufacturing. Here we report recombinant protein production in PCC 11901 via signal peptide-mediated secretion, enabling direct recovery of target proteins from the culture medium without cell disruption. Seven signal peptides spanning both Sec and Tat pathways are screened using eYFP as a reporter, with secretion quantified daily over seven days by fluorescence measurements. FutA, belonging to the Tat pathway from *Synechocystis* sp. PCC 6803, achieves 92.2% extracellular export by day 7, substantially outperforming all Sec candidates, including the best Sec signal peptide thermitase from *Cyanobacterium aponinum* PCC 10605 (55.7%). Signal peptide-bearing strains exhibit growth reductions of up to 26% relative to the wild-type, with FutA most affected, indicating a general metabolic cost correlated with secretion efficiency. The best-performing signal peptides from both pathways, FutA and thermitase, are validated with secretion of lichenase. Notably, the rank order of signal peptide performance is reversed for lichenase: thermitase demonstrates 2.6-fold higher extracellular activity than FutA, indicating that optimal signal peptide selection is cargo-dependent. These results establish PCC 11901 as a secretion-competent chassis and provide a rational framework for matching signal peptide pathways to target protein properties.
