## Supplementary Table S1.Signal peptide sequences and properties for "Systematic Evaluation of Signal Peptide-Driven Protein Secretion in the Fast-Growing Cyanobacterium *Synechococcus* sp. PCC 11901"

### Sheet: Supplementary Table S1
Name		Strain	Signal P	Type of secretion	Signal sequence	Length of Signal Sequence	DNA of signal	Cleavage	Full sequence
type IV pilin-like G/H family protein		Synechocococcus sp. PCC 11901	https://services.healthtech.dtu.dk/cgi-bin/webface2.cgi?jobid=689320C0003B88E1B1EB6964&wait=20	Pilin-like signal peptide (Sec/SPIII)	MKNFTFKLLQQLNKKKADKGF	21	ATGAAAAATTTCACTTTTAAGCTTCTGCAACAACTCAACAAGAAGAAAGCTGACAAAGGTTTT	Cleavage site between pos. 20 and 21	MKNFTFKLLQQLNKKKADKGFTLIELLVVIIIIGILSAIALPAFLNQAAKAKQSEAKQTLGALNRGQQAYRLEEPAFAPRIDLLALGVDDSTNNFSYGIGTSAPLPASGLASFSSADGTNISTTPGNASVTVAAIRALAVDPQSVRSYAAAAATSVDDESNSTTITILCEGIDPGDSPTLQYNATATPPSLACAGDSEEL
Pentapeptide repeat-containing protein		Synechocococcus sp. PCC 11901	https://services.healthtech.dtu.dk/cgi-bin/webface2.cgi?jobid=6893212F003B89EA45D75615&wait=20	Sec	MKKLLFTACCFLPLAIAPQVRAE	23	ATGAAAAAGCTACTCTTTACCGCCTGTTGTTTTTTGCCTTTGGCGATCGCCCCCCAGGTACGGGCCGAA	Cleavage site between pos. 22 and 23	MKKLLFTACCFLPLAIAPQVRAENLTHLSQLLSSRQCQNCQLTRSGLANARLDGADLRGADLRQANLSRADLSLADLRGANLTGASLVGANLAGADLEGANLDGADLREAYLAGANFTNTSLRTFYIARAVGLLDAPVSAEQLYQWGFVEGENKNYRMAIAYYDAAANQEPDNGAIYLSRAIARYQLRDFAQAQQDATFAQTLFTSQGSTVGVDASQRLLDEIDLALNPKQDSGNTAGNILSAISSVLLRFFF
PhoX family protein		Synechocococcus sp. PCC 11901	https://services.healthtech.dtu.dk/cgi-bin/webface2.cgi?jobid=68932336003B8F17380F2706&wait=20	Tat	MIHDDGRSNYSNNRPFQDIFKARFSRRSMLQKSMMLSAAGFIGAIAGNSVLKPSTAA	57	ATGATTCACGACGACGGCAGAAGTAATTATTCAAATAATCGTCCTTTCCAAGATATTTTCAAGGCGCGATTCTCCCGCCGGAGTATGCTCCAAAAAAGCATGATGCTCTCCGCCGCTGGTTTTATCGGGGCGATCGCCGGCAATAGCGTCCTCAAACCCAGCACCGCCGCC	Cleavage site between pos. 56 and 57	MIHDDGRSNYSNNRPFQDIFKARFSRRSMLQKSMMLSAAGFIGAIAGNSVLKPSTAATQVAQRRTSPLLGFNAVTLAQGNGPVPSISSDYQYQVLIPWGTPIQPGGPEYNGDPNTRPTADEQAQQIGIGHDGMWFFPLGKNNDHGLLAINHEFGINEHVLGKADPASLEDVRLSQHAHGASVVEIKKNNRGVWEVVRSNYARRIHANTPMAFSGPAANHPLLTTAAGNTPKGTINNCSNGHTPWGTYLTCEENFNTYFGATGEWTPTEAQTRYGLASSSRYGWANYDERFDLSKAAYKNEENRFGWVVEIDPMDPNQTPVKRTALGRFKHEGAEVVVGRGGRVVCYMGDDERFDYIYKFVSANNWQSMRARGISPFDEGQLYVAKFNDDGSGEWLPLSM…
Spore coat protein U domain-containing protein		Synechocococcus sp. PCC 11901	https://services.healthtech.dtu.dk/cgi-bin/webface2.cgi?jobid=689324BE003B931E27414BCC&wait=20	Sec	MHSQAVPSPKWWFQIIFLSLFLGGLQPKQASAQ	33	ATGCATTCTCAAGCCGTTCCATCTCCCAAGTGGTGGTTTCAGATCATCTTCCTCTCTCTTTTTTTGGGGGGACTCCAACCAAAGCAAGCCTCCGCCCAA	Cleavage site between pos. 32 and 33	MHSQAVPSPKWWFQIIFLSLFLGGLQPKQASAQTPGCFTTNVPPSPLSYDVTSTTQTESYAVTFRCTDDGTTGGNNLSNVDLDVTLLPLTAPTTGPANLDLGSPNGVTHTVSVGTGASFTNLVDTQTTVNTSGSTNLVVSTAGGKGENLSLDGTGTITVNIQSRFALQGSTSEFAAGTYTTQFEVDATPVGGGTIANETTTISNTVSPSCVLDNVIRFRETATPYIKTGSEPNVSQLQASDTAKFDCNATTVDINFSADSATYTPPTGGATNLTATHQFAYELNGNGFNNYSGPELIENQNTDDNGDATLTIRSTWTPNSDQLFASEYNAQTTVTITAK
Thermitase		Cyanobacterium aponinum PCC 10605	https://services.healthtech.dtu.dk/cgi-bin/webface2.cgi?jobid=689329FF003BCF39D06D62B1&wait=20	Sec	MKKLLLTCAFIVGVSLALLNFQGLAV	26	ATGAAAAAACTCCTCCTCACCTGTGCCTTTATTGTGGGCGTGAGTCTCGCCCTCCTCAATTTTCAAGGCCTCGCCGTG	Cleavage site between pos. 26 and 27	MKKLLLTCAFIVGVSLALLNFQGLAVKGEFDSIIINFRQDISQTELEYNLSAIASQLKQVPILNSIFSEEERIYIVEGDKKTIKKIRKSPFKSDIEYVEPNYIYHSLEVPNDPAYSQQWNLRSINIEQAWEDSKGEGVTIAVIDTGVSKVPDLENTEFVEGYNFVDNTINADDDIGHGTHVAGTIAQSTNNNYGVAGIAYKAKIMPLKVLGEHGGSIADIAEAIKFAADKGADVINMSLGGGGDSQLMQSAIKYAHDKGVVIVAAAGNENRNSAVFPARYPQVISVAAIDSAGLKAPYSNFGAGVDISAPGGSETGKILQETINPENKQPEFIGYQGTSMAAPHVAGVAALVKATGMENPDEVREVLIQSARRVEKDPLNHYGAGQLDATQAVRMALKG…
FutA Iron uptake protein A2		Synechocystis sp. PCC 6803	https://services.healthtech.dtu.dk/cgi-bin/webface2.cgi?jobid=68932A96003BD0C6BEC0AE2A&wait=20	Tat	MTTKISRRTFFVGGTALTALVVANLPRRASAQ	32	ATGACCACCAAAATTAGTCGCCGCACCTTTTTTGTGGGCGGCACCGCCCTCACCGCCCTCGTGGTGGCCAATCTCCCCCGCCGCGCCAGTGCCCAA	Cleavage site between pos. 31 and 32.	MTTKISRRTFFVGGTALTALVVANLPRRASAQSRTINLYSSRHYNTDDALYDAFGEVNLIEASAEELIERIQSEGANSPGDILFTVDAGMLWRAEQAGLFQPVRSGKLNERIPENLRHPDGLWYGFTQRARVLYYSRDRVNPADLSTYEALADPQWRGKILVRPSSNVYNLSLTASRIAIHGEPETRRWLQGLVGNFARQPEGNDTAQIRAIAAGIGDVAIANSYYYIRLQKSTDPADQEVVEKVSLFFPNTGSGERGTHVNVSGAGVLKNAPNRDAAIAFLEYLASDDAQRYFAEGNNEYPVIPGVPIDPVLAAHGQLKGDPLNVSNLGRYQPDSARLMNEVGWQ
DUF3887 domain-containing protein		Synechococcus elongatus	https://services.healthtech.dtu.dk/cgi-bin/webface2.cgi?jobid=68932D2E003BD729308D9C2D&wait=20	Sec	MNRSLRLASLGCAAAVLVTAPWQGTAIAT	29	ATGAATCGCAGTCTCCGCCTCGCCAGTCTCGGCTGTGCCGCCGCCGTGCTCGTGACCGCCCCCTGGCAAGGCACCGCCATTGCCACC	Cleavage site between pos. 30 and 31	MNRSLRLASLGCAAAVLVTAPWQGTAIATAQTPSVNETVQSFSQLVQRTYAFLQAFQKDDTASILKLLEPRLAAALTNNDLRANIRDSRAKLGKVNGFSIAAIDQRPGLDTVTVLMQTNTGQFRLRLLFNQQEQVVGYDLPDFVEPPEAVARNFVQALAKNQSLKARALLSPLLKTELFPQQVEQRWTALQQRTGPFQQIVNVRNAGTEAGITLLLVEVRFRNADDSLFISLDGDNRITNVDFPENPRPN
Supplementary Table S1. Signal peptide sequences and properties. Name, source organism, secretion pathway (Sec/Tat), amino acid sequence, DNA sequence, signal peptide length, predicted cleavage site, and SignalP v6.0 classification for each of the seven signal peptides used in this study.
